# Tumor sialylation controls effective anti-cancer immunity in breast cancer

**DOI:** 10.1101/2023.09.20.558571

**Authors:** Stefan Mereiter, Gustav Jonsson, Tiago Oliveira, Johannes Helm, David Hoffmann, Markus Abeln, Ann-Kristin Jochum, Wolfram Jochum, Max J. Kellner, Marek Feith, Vanessa Tkalec, Karolina Wasilewska, Jie Jiao, Lukas Emsenhuber, Felix Holstein, Anna C. Obenauf, Leonardo Lordello, Jean-Yves Scoazec, Guido Kroemer, Laurence Zitvogel, Omar Hasan Ali, Lukas Flatz, Rita Gerardy-Schahn, Anja Münster-Kühnel, Johannes Stadlmann, Josef M. Penninger

## Abstract

Breast cancer is the most common cancer among women. However, the use of immune checkpoint inhibitors, that have revolutionized treatment of multiple cancers, unfortunately remain largely ineffective in most breast cancer patients. Here, we report the most comprehensive glycoproteome map in breast tumor cells, pointing to a key role of sialic acid modifications in mammary cancer. Genetic and pharmacologic inhibition of sialylation repolarizes the tumor microenvironment, leading to a reduction in myeloid-derived suppressor cells and a significant increase in Tcf7^+^ memory and CD8^+^ effector T cells. Mechanistically, sialylation controls cell surface expression of MHC class I and PD-1-ligand on the tumor cells. Functionally, in vivo interference with sialylation on breast cancer cells licenses CD8^+^ T cells to effectively kill the tumors. In multiple immunotherapy-resistant breast tumor models, we also show that the abrogation of sialylation sensitizes to anti-PD-1 immune checkpoint therapy. We further demonstrate that hyper-sialylation occurs in over half of human breast cancers tested and correlates with poor T cell infiltration. Our results establish sialylation as a central immunoregulator in breast cancer, orchestrating multiple pathways of immune evasion. Targeting tumor sialylation licenses immunologically inert mammary tumors to be efficiently eliminated by anti-cancer immunity and sensitizes to immune checkpoint therapy.
