## Supplementary Tables 1-4 and Resource Table for "Tumor sialylation controls effective anti-cancer immunity in breast cancer": Resource Table.xlsx

### Sheet: Lectins and Streptavidins
Concanavalin (ConA), Rhodamine	RL-1002	Vector Laboratories
Erythrina Cristagalli Lectin (ECL), Fluorescein	FL-1141	Vector Laboratories
Lotus Tetragonolobus Lectin (LTL), Fluorescein	FL-1321	Vector Laboratories
Lens Culinaris Agglutinin (LCA), Rhodamine	RL-1042	Vector Laboratories
Sambucus Nigra Lectin (SNA), Fluorescein	FL-1301	Vector Laboratories
Maackia Amurensis Lectin I (MAL I), Fluorescein	FL-1311	Vector Laboratories
Maackia Amurensis Lectin II (MAL II), Biotinylated	B-1265	Vector Laboratories
Vicia Villosa Lectin (VVL, VVA), Fluorescein	FL-1231	Vector Laboratories
Phaseolus Vulgaris Leucoagglutinin (L-PHA), Rhodamine	RL-1112	Vector Laboratories
Griffonia Simplicifolia Lectin I (GSL I) Isolectin B4, Fluorescein	FL-1201	Vector Laboratories
Aleuria Aurantia Lectin (AAL), Fluorescein	FL-1391	Vector Laboratories
Peanut Agglutinin (PNA), Fluorescein	FL-1071	Vector Laboratories
Phaseolus Vulgaris Erythroagglutinin (PHA-E), Fluorescein	FL-1121	Vector Laboratories
Sambucus Nigra Lectin (SNA, EBL), Biotinylated	B-1305	Vector Laboratories
Streptavidin HRP	ab7403	Abcam
Alexa Fluor 647 Streptavidin	405237	BioLegend

### Sheet: In vivo AB and inhibitors
	BioXCell antibodies
	InVivoMAb anti-mouse Ly6G	#BE0075-1	BioXCell
	InVivoPure pH 7.0 Dilution Buffer	#IP0070	BioXCell
	InVivoMAb anti-rat Kappa Immunoglobulin Light Chain	#BE0122	BioXCell
	InVivoMAb anti-mouse PD-1 (CD279), RMP1-14	BE0146	BioXCell
	InVivoMAb rat IgG2a isotype control, anti-trinitrophenol	#BE0089	BioXCell
	Sialyltransferase Inhibitor, 3Fax-Peracetyl Neu5Ac	566224	Merck

### Sheet: Guide RNAs
	Human CMAS guides
	gRNA-1 CTGCAGCGCAACTCTCGCGG
	gRNA-2 ACATAGTGTGGATATAGATG
	gRNA-3 AGATCAGTAGGATGTAAACA
	Mouse Cmas guides
	gRNA-1 CCTCGTCGACAAGACTGGGA
	gRNA-2 AGAACTCTTTGCTCTGCGAT
	gRNA-3 TGGATGCGGGGGTCTTCCAG

### Sheet: Flow cytometry reagents
	Lymphoid panel:
	Marker	Fluorophore	Company	Cat#
	PD-1	BV421	Biolegend	109121
	CD45	BV570	Biolegend	103135
	NK1.1	FITC	BD	553164
	CD44	PerCp-Cy5.5	BD	560570
	CD4	PE	BioLegend	116005
	TCRb	PE-Cy7	BioLegend	109222
	CD8a	APC	BD	553035
	Myeloid panel:
	Marker	Fluorophore	Company	Cat#
	CD11b	BV605	BioLegend	101237
	CD11c	BV785	BioLegend	117335
	F4/80	FITC	Invitrogen	11-4801-82
	CD45	PerCP-Cy5.5	BioLegend	103131
	MHC II	PE	eBioscience	15-5321-82
	Ly6G	PE-Cy7	BioLegend	127617
	Ly6C	APC	eBioscience	17-5932-82
	Live/dead:
	eBioscience™ Fixable Viability Dye eFluor™ 780			65-0865-14
	Fc-block:
	BD Pharmingen Purified Rat Anti-Mouse CD16/32 (Mouse BD Fc block)			553141

### Sheet: Histology reagents
		Histology antibodies and reagents
		Anti-Ki67	Abcam	ab16667
		Anti-CD3	Abcam	ab49943
		Anti-F4/80	Cell Signaling	#70076S
		Anti-CD8	Thermo Fisher Scientific	14-0808-82
		Anti-FOXP3	Abcam	ab215206
		Anti-CD4	Thermo Fisher Scientific	14-9766-82
		Anti-Tcf1	Cell Signaling	2203S
		Shandon Harris Hematoxylin	Thermo Scientific	6765002
		Eosin	Epredia	6766008
		Alcian blue	Thermo Scientific	1.01647.0500
		Nuclear fast red 0.1%	Merck	1.00121.0500
		Detection System Rabbit	DCS	PD000POL-K
		Detection System Rat	DCS	PD000POL-R
		DAB substrate kit	Abcam	ab64238
		Anti-humanCD4	Biosystems	NCL-L-CD4-368
		Anti-humanCD8	Agilent	M7103
		Anti-humanFOXP3	Abcam	ab20034
