## Supplementary Tables 1-4 and Resource Table for "Tumor sialylation controls effective anti-cancer immunity in breast cancer": STable1.xlsx

### Sheet: Table 1
Name	4T07	4T1	EMT6	E0771	67NR	168FARN	Ac711	JC	JM01	NF639	PymT	Healthy Mammary
Dgcr2	-0.200133	-0.311069	-0.223575	-0.0419316	-0.278167	-0.174636	0.0558326	-0.288365	-0.117358	-0.155044	-0.387928	-0.160644
Clec4g	0.663831	-0.0135349	0.583224	0.233942	0.142275	0.160287	0.530787	-0.0325708	0.496732	0.784918	-0.0154085	0.137947
Clec4a3	-0.0756997	-0.30238	-0.152202	-0.0036212	-0.0491206	-0.0888082	0.148886	-0.144686	-0.0548022	0.0772569	-0.158558	-0.107076
Pla2r1_1	-0.139283	-0.286796	-0.184564	0.0344164	-0.147816	-0.0787144	0.139153	-0.1616	-0.0989341	-0.0142284	-0.211901	-0.119836
Clec4b1	-0.13525	-0.257869	0.00530722	0.0612378	0.335992	0.443993	0.30778	0.154359	-0.069156	0.123132	-0.0521396	0.108232
Pla2r1_8	-0.19261	-0.295357	-0.17515	-0.0168283	-0.178996	-0.154309	0.0303283	-0.228644	-0.148941	-0.00170667	-0.187023	-0.170061
Klrg2	-0.202541	-0.407246	-0.228792	-0.00761101	-0.236955	-0.125286	0.0520086	-0.227264	-0.155262	-0.138829	-0.357592	-0.148641
Ly75_1	0.0880981	-0.190792	0.250223	0.210465	0.0981782	0.232924	0.332147	0.139245	0.0876739	0.525527	0.407304	0.0346565
Klrb1b_2	-0.046002	-0.221423	0.841505	0.152486	0.25291	0.363871	0.294322	0.0589622	0.062789	0.330542	0.475783	0.0218848
Clec4a4	2.53207	-0.157568	0.217911	0.118946	0.241043	0.249643	0.440754	-0.0256643	0.631241	0.880945	0.304814	0.0888122
Bcan	1.09941	1.03974	2.216	0.874817	1.07325	2.30558	1.67179	1.39018	1.60614	1.70939	2.23571	1.46138
Klra17	1.71536	0.596998	1.65051	0.62666	1.03933	1.4742	1.42214	0.5665	0.674229	1.36391	1.61183	0.562949
Cd209a	0.135658	-0.187173	0.53882	0.17093	0.402012	0.40922	0.295572	0.0429692	-0.0381013	0.577196	0.496612	-0.013067
Cd207	0.367792	0.891051	2.66985	0.918142	1.80211	2.67059	2.2505	2.54972	1.22532	2.01125	3.44888	0.141183
B9EIX4	0.552155	0.662902	2.72293	0.795802	1.58349	1.98286	1.45365	1.433	0.737572	1.9202	2.72257	0.514289
Klra7	2.37908	0.0364681	1.93299	0.457996	0.742961	0.891968	0.577058	0.278135	0.256396	1.15828	2.00464	0.389006
Klrb1	-0.109047	-0.275559	0.117804	0.0451957	-0.0712451	0.0737634	0.193365	-0.152534	-0.0402326	-0.0300433	-0.0695673	0.0483736
Cd209g	0.130499	-0.0242136	0.30384	0.246719	0.265581	0.309891	0.766324	0.139754	0.0951107	0.545292	0.398709	0.166402
Clec4a1	0.0196287	-0.244436	0.554465	0.169188	0.422379	0.473929	0.500885	0.123934	0.0743061	0.534059	0.502836	0.0653802
Ly75_5	2.4669	-0.227961	0.488902	0.129409	0.090515	0.205964	0.258383	-0.0463653	-0.0242142	0.355883	0.389933	0.0530187
Klra2	0.145137	-0.0730449	1.17433	0.326677	0.568763	0.661282	0.678088	0.164096	0.194159	0.852426	1.09935	0.249434
Colec12	0.533933	-0.0900202	1.09687	0.39799	0.581842	0.563834	0.369046	0.337659	0.184369	1.00846	0.985338	0.375108
Ncan	0.427075	0.055516	1.10489	0.42706	0.679298	0.749286	0.568869	0.338779	0.207473	1.0907	1.11091	0.322926
Pla2r1_4	0.262037	-0.0869536	1.32931	0.294858	0.716243	0.799739	0.495151	0.173311	0.12596	0.688724	1.07905	0.0741869
Mrc1_5	-0.111397	-0.461693	-0.0872106	0.0312516	-0.0681488	-0.107415	0.0240956	-0.158723	-0.0512006	0.036362	-0.0985813	-0.151941
Clec2d	-0.123923	-0.33766	0.289031	0.0614487	-0.0609768	0.0373229	0.116602	-0.223043	-0.0591669	-0.0104888	-0.0257307	-0.144615
Clec9a	3.63062	2.55137	3.21932	1.58168	2.9342	2.64465	1.20442	2.28029	1.74955	4.38552	4.53702	2.7283
Asgr1	1.77682	2.03949	1.62791	1.24011	0.756223	1.58773	0.707423	0.829045	2.32564	0.96608	1.26058	3.37459
Mrc1_3	0.0981426	-0.0976579	0.265288	0.124678	0.510005	0.224814	0.2369	-0.162515	0.0156593	0.101979	-0.0550936	0.29053
Klrd1	0.35592	-0.15757	-0.0050099	0.0561881	-0.0479593	0.0551606	0.360783	-0.233864	-0.0982192	0.147967	0.0297055	-0.142214
Clec1a	-0.102187	-0.20183	-0.176211	0.165731	-0.109254	-0.0540624	0.0645429	-0.234225	-0.168471	-0.047574	-0.0966018	-0.137888
Mrc2_2	0.0448755	-0.204272	0.681836	0.259459	0.198787	0.352755	0.334608	-0.0747391	-0.0258634	0.610332	0.621233	-0.0241483
Clec2e	-0.0071665	-0.142695	0.994755	0.19148	0.409644	0.492418	0.32513	0.0544321	-0.0112328	0.598078	0.72429	-0.028345
Klra3	1.1835	1.06456	3.54663	1.58465	3.09863	3.21452	3.515	2.10893	1.46764	3.37227	4.23775	1.498
Reg2	1.26171	2.61015	6.14326	5.59613	3.61892	4.59125	3.5578	2.76074	3.99909	6.56697	5.6986	2.99569
Cd69	0.0350521	-0.161984	0.282821	0.253866	0.391651	0.190178	0.109076	-0.133664	-0.0196468	0.222591	0.0707838	0.156818
Klra18	0.568085	0.46816	1.9108	0.617307	1.12279	1.11517	0.900707	0.551662	0.42085	1.56476	2.17432	0.478985
Asgr2	-0.178567	-0.317011	-0.0279552	-0.013152	-0.145978	-0.0213003	-0.0552527	-0.214299	-0.182187	-0.0646818	-0.15789	-0.150121
Q49U26	0.305118	0.278545	1.66711	0.584002	0.844125	0.885978	0.696847	0.346628	0.301371	1.30827	1.71332	0.362427
Clec2h	0.312639	-0.0253706	1.68963	0.434623	0.833409	1.07964	0.898185	0.37025	0.402133	1.71529	1.90814	0.14542
Olr1	0.01835	-0.00776125	1.43813	0.152922	0.38972	0.654663	0.42993	0.0807008	0.0119756	1.10339	1.2214	0.0838693
Gm156	0.166456	-0.144259	0.101787	0.010509	-0.152232	-0.0368731	0.270903	-0.204425	-0.139705	0.214501	-0.0204016	-0.126064
Klra16	0.786015	0.501638	2.86988	0.965235	1.86467	2.06258	1.59553	0.888101	0.76267	2.70239	3.62145	0.853314
Klrk1	0.865494	-0.202217	-0.149193	3.51342	0.0120268	0.864587	0.0835269	-0.216792	-0.129239	0.182009	-0.00881836	-0.175579
Klra10	0.610586	0.226969	2.32754	0.893574	1.51815	1.58021	1.60784	0.814394	0.644725	2.22623	2.77635	0.671202
Mrc1_8	-0.194066	-0.290409	-0.260819	-0.0231078	-0.335487	-0.116803	-0.059202	-0.392403	-0.15758	-0.22514	-0.181666	-0.276574
Klrc3	0.0788056	0.0447659	0.779247	0.201683	0.367486	0.356836	0.691031	0.148155	0.0804283	0.695168	0.53856	0.223442
Vcan	0.415505	0.376202	1.14736	0.663353	0.889804	0.860371	1.20771	0.863381	0.567566	1.29734	1.10766	0.621508
Q14B12	0.977133	0.796644	2.41588	1.22736	1.42929	1.23772	2.29393	0.967285	1.16753	2.06112	2.19236	0.817853
Klra12	0.791307	0.835473	2.22848	0.835211	1.61796	1.57359	2.57839	0.973844	0.972907	2.13742	2.22556	0.691864
Ly75_4	-0.14524	0.13224	-0.0246136	-0.00238119	-0.0919621	-0.102494	0.070148	-0.148827	0.188405	0.045532	-0.242505	-0.0864228
Q9JHN9	1.09111	1.71376	3.95517	1.72022	2.9378	3.04004	3.5222	1.88556	1.94438	3.75766	4.29522	1.61307
Ly75_7	-0.023592	0.103782	0.0739265	0.12408	0.210315	0.158506	0.229877	0.109135	0.0352826	0.406854	0.311033	0.103212
Ly75_10	0.827429	-0.0620222	0.338388	0.055842	0.0540082	0.0881999	0.271371	0.0701813	0.0318	0.434844	0.395983	0.298322
Ly75_3	-0.112315	-0.15981	0.108369	0.0441632	-0.0218611	0.00210563	0.0966316	-0.0370395	-0.0661205	0.159996	0.0773139	0.0150028
Ly75_6	0.0441659	-0.174404	0.263765	0.0644775	0.0816646	0.0618387	0.15323	-0.014212	0.039711	0.388396	0.168598	0.00704306
Ly75_2	-0.0959792	-0.208269	0.288097	0.0443783	0.102508	-0.00699713	0.148528	0.0194013	-0.0253221	0.302309	0.0799071	-0.0296013
Ly75_8	0.0827753	0.195438	0.525092	0.186339	0.185737	0.215521	0.488794	0.158058	0.0947731	0.500639	0.425941	0.196054
Mrc1_6	-0.140901	-0.198259	-0.135066	-0.0162797	-0.172169	-0.121482	0.128904	-0.158835	-0.0907799	-0.0402239	-0.28861	-0.0805893
Mrc2_7	-0.0752616	-0.204152	0.13654	0.0382796	0.00404456	0.0599946	0.247094	0.122891	0.0382524	0.20328	-0.00883278	0.0228807
Chodl	-0.173828	-0.214923	-0.122476	-0.00018689	-0.0682766	0.0517282	0.11879	-0.0859102	-0.0678534	-0.0425326	-0.286559	0.00882245
Sftpa1	-0.0994886	-0.20495	0.00813737	0.0542997	-0.0818818	0.00497776	0.0824046	-0.0680552	-0.0192836	0.0957986	-0.156683	0.0446076
Selp	0.341269	0.195598	1.022	0.435612	0.511975	0.398188	0.490141	0.202866	0.165541	0.943154	0.260105	0.207888
Colec11	0.463041	0.239649	0.930867	0.937522	0.419721	1.05556	2.10571	0.396338	0.764633	1.41854	0.587149	0.365179
Mbl2	-0.0786773	-0.080429	0.56497	0.172115	-0.016367	0.0346662	0.352338	-0.0402452	-0.0079016	0.143884	-0.119277	0.120843
Klri2	-0.0298132	-0.141748	0.222917	0.078507	0.216298	0.135369	0.298229	0.0633298	0.0430121	0.441774	0.229479	0.0250186
Frem1	0.299244	0.357415	2.25137	0.516747	1.11261	1.04426	1.5049	0.507376	0.546397	1.3041	1.83124	0.530425
Clec3b	-0.167494	-0.252921	-0.0071759	0.00814486	-0.200282	-0.0905368	0.0323201	-0.155808	-0.0678102	-0.0993294	-0.272617	-0.115326
Colec10	0.210147	0.229075	0.902777	0.266882	0.504383	0.328152	0.819293	0.189185	0.104815	0.684267	1.00729	0.263331
Sell	0.523087	0.678064	1.56145	0.753221	1.18079	0.947785	1.40766	0.595006	0.427735	1.54542	1.58402	0.469273
Cd93	-0.061694	0.130642	0.333524	0.0775282	0.223208	0.139519	0.417173	0.0258894	0.0161501	0.344919	0.335541	0.357109
Klrg1	0.868738	0.134872	0.804539	0.384653	0.605337	0.576829	1.12385	0.305216	0.171271	0.999284	0.817637	0.235483
Pkd1	-0.0779905	-0.218303	0.0314576	0.0610793	-0.0503396	-0.0374847	0.179469	-0.00803437	-0.0895713	0.145517	-0.17741	0.010169
Pkd1l3	0.276632	-0.072818	0.563242	0.205016	0.415804	0.323042	0.775393	0.115454	0.100102	0.77484	0.610675	0.123272
Cd72	0.48047	-0.00930466	0.958731	0.410074	0.555439	0.702973	0.961179	0.337158	0.240534	1.96915	0.552925	0.354617
Prg3	0.112258	0.000848121	0.736747	0.29596	0.313388	0.480299	0.769466	0.228151	0.0399553	0.547711	0.617936	0.150999
Clec18a	3.31846	2.32566	4.9586	4.54916	4.57177	4.46895	0.383904	3.17387	3.54652	3.66183	6.16087	1.9414
Klri1	0.0220277	-0.110722	0.418	0.141273	0.374075	0.474035	0.475086	0.190701	0.0950913	0.479065	0.515122	0.0680407
Thbd	-0.08912	-0.189319	-0.0775992	-0.00175204	-0.15225	-0.0342243	0.0398464	-0.173967	-0.0660034	-0.0942336	-0.274699	-0.13745
Cd302	-0.181167	-0.304337	-0.197162	-0.0277273	-0.267408	-0.186411	0.083677	-0.260081	-0.0863503	-0.120985	-0.353029	-0.131134
Mbl1	0.345624	0.13539	0.668122	0.395895	0.452959	0.522203	0.889867	0.223802	0.294906	0.868499	0.547469	0.267205
Atrn	-0.128246	-0.255566	-0.200045	-0.00660525	-0.0890057	-0.145282	0.108728	-0.17543	-0.108603	-0.0442369	-0.279536	-0.116433
Dgcr2	-0.056399	-0.207816	-0.0696008	0.0528937	-0.0710855	-0.0599246	0.238245	-0.163639	-0.0033507	0.135381	-0.120102	-0.0480814
Clec11a	0.354804	-0.0178314	0.559096	0.478625	0.538598	0.591792	0.570427	0.286214	0.168197	0.675044	0.378003	0.198268
Atrnl1	-0.128187	-0.292195	-0.148749	-0.00596575	-0.0808627	-0.0841978	0.0671286	-0.197715	-0.0924401	0.0703524	-0.175932	-0.133739
Sftpd	-0.067401	-0.155284	0.206316	0.200449	-0.083735	0.680272	0.395748	-0.0162548	-0.0499194	0.0628652	-0.174285	0.0884173
Fbxo27	0.376031	0.00644237	0.847114	0.389689	0.646307	0.614954	1.46519	0.27772	0.259953	0.860756	0.706015	0.295499
Fbxo2	1.25551	0.569558	0.823588	1.09135	0.718303	1.56271	1.72699	0.742772	0.917689	0.896958	0.92557	0.413104
Fbrs	0.329651	0.0506413	0.858985	0.368617	0.416361	0.354624	0.668255	0.117802	0.396371	0.862478	0.667379	0.216024
Lgals6_1	6.649	4.99885	6.64494	5.70028	5.31566	6.95063	7.06883	5.73068	6.48678	6.37889	6.86715	6.99033
Lgals9_1	4.90157	4.43095	4.44699	4.88279	4.07615	5.59756	5.82979	4.16186	4.59179	4.52319	4.75201	5.04517
Lgalslb	0.125806	0.123003	0.933732	0.338732	0.542738	0.487889	0.954372	0.208759	0.126859	0.711432	0.838199	0.238052
Lgals2	0.956223	1.08362	2.67531	1.27078	2.22782	1.8565	3.31373	1.41735	1.59181	2.73468	3.58194	1.57464
Lgals3	7.12883	6.20618	7.5126	7.06249	6.5319	7.87021	8.73843	7.08902	6.76901	7.58488	7.64665	6.42668
Lgals8_1	5.21395	3.55358	5.23075	4.87903	4.41841	5.23885	6.1657	4.9909	4.61063	4.58821	5.24712	4.88129
Lgals1	0.552588	0.758559	1.09191	1.13729	0.82264	1.57554	2.4066	1.06113	1.34929	0.963279	1.39334	0.228302
Lgals4_2	2.33077	0.821676	2.42353	0.441692	1.37171	2.58951	2.28403	1.99226	2.17936	2.53115	2.98668	0.822414
Grifin	0.0210386	-0.10003	0.0784525	0.1101	-0.0136626	0.0310063	0.298314	-0.0592282	-0.0449883	0.109149	0.00275792	-0.0307576
Lgals9_2	3.25929	2.10272	2.89288	2.66417	2.181	3.76646	2.96564	2.69222	2.68979	2.78601	3.03964	2.0803
Lgals12_1	0.58715	0.159917	1.10751	0.444031	0.682844	0.908323	0.625321	0.361745	0.21891	1.16897	1.18025	0.380901
Lgals4_1	4.49785	4.46026	6.21975	5.24838	5.24991	7.23646	5.50823	6.41174	5.75463	6.31597	7.42531	1.29279
Lgals8_2	3.34191	2.4037	4.17601	2.86331	3.17799	5.33799	4.01437	4.65289	3.83128	4.04964	4.72615	0.335932
Lgals6_2	5.40557	3.95994	6.47253	5.50762	5.31146	7.23897	5.708	6.48487	5.66424	6.40262	7.25528	2.23139
Lman1	0.570135	0.301968	1.24316	0.649365	0.768229	0.829374	1.02386	0.559786	0.48615	0.775956	1.23455	0.181231
Lman2	-0.0643805	-0.196474	0.199835	0.123115	-0.0814618	0.0260411	0.339317	-0.100902	-0.0518254	0.121007	0.0174341	0.0693563
Lman2l	0.172804	-0.0389446	0.576923	0.291513	0.28287	0.405746	1.00884	0.132181	0.0493841	0.692918	0.477378	0.187318
Lman1l	0.263799	0.273504	1.32882	0.479723	0.879079	0.742991	0.68602	0.443081	0.510722	1.11883	1.62633	0.650618
Siglec1	0.227649	-0.00212086	0.158182	0.200916	0.220252	0.173484	0.369325	-0.0212542	0.20588	0.150533	0.0200463	1.29365
Siglec15	0.461193	0.376037	0.901339	0.837626	2.06059	1.94962	3.58536	0.276537	0.864695	1.13052	1.11959	0.182957
Cd33	0.174693	0.025209	0.678732	0.31366	0.472946	0.530599	0.684761	0.131777	0.11464	0.685867	0.563254	0.0815461
Siglec5	0.870201	-0.167615	0.494978	0.153484	0.185306	0.378571	0.286925	0.080926	0.0622946	0.415457	0.289065	0.236507
Siglec12	0.951518	0.666279	2.70246	1.13958	2.03962	1.73852	1.65239	1.16498	0.938585	2.54799	3.02924	1.04107
Siglec10	0.213111	-0.101243	0.978675	0.396329	0.546114	0.658351	0.521747	0.103636	0.187859	0.659194	0.772867	0.14488
Cd22	0.554599	0.0712182	1.18133	0.535527	0.739146	0.740303	0.678531	0.254649	0.261365	1.38697	1.35169	0.460794
Canx	-0.0882429	-0.214736	0.0749481	0.514542	-0.125912	0.0289418	0.100231	-0.15572	-0.0545248	-0.00932691	0.0272091	0.00647328
Calr	0.51239	0.0707888	0.496938	0.606287	0.271503	0.402676	0.241835	0.309889	0.111364	0.595281	1.01009	0.34968
Klra8	0.59076	0.619376	2.32304	0.982411	1.43605	1.23805	2.2761	1.02984	0.754203	1.9715	2.14175	0.677568
Mrc1_7	-0.191374	-0.118522	-0.00202404	0.138313	-0.137554	-0.0139559	0.142801	-0.128304	-0.0934165	0.0447782	-0.11347	-0.0495633
Clec10a	1.73257	3.37786	5.02036	2.66166	2.69815	4.81719	3.99613	4.87434	4.55481	3.89999	5.26662	1.35126
Clec4e	0.334581	0.404189	1.41375	0.544085	0.851317	0.881614	0.724172	0.471939	0.422031	1.0685	0.949227	0.303762
Cd209d	0.0247531	-0.0666709	0.394808	0.17143	0.148117	0.23372	0.226781	0.00953731	0.0582303	0.447149	0.18906	0.104788
Mrc2_6	-0.145326	-0.158561	0.237517	0.060577	-0.00173218	0.0809068	0.213595	-0.0250113	-0.0478401	0.166968	0.0468851	0.0308268
Klra22	0.851438	1.07285	3.917	0.976148	2.4527	2.64339	1.50991	1.34566	1.08795	2.84508	3.78755	1.01085
Klra21	0.907185	1.22666	2.97065	1.30483	2.21453	2.02166	2.9819	1.27326	1.24584	2.47684	2.8781	0.878468
C7SF18	0.985392	0.565727	2.33917	0.861206	1.31849	1.22373	1.14342	0.752604	0.864988	1.77459	2.18604	0.558499
Mrc1_1	0.383696	0.153227	1.10329	0.528917	0.455457	0.762961	0.465443	0.255034	0.302413	0.802586	0.702227	0.245699
Klrc2	-0.012624	-0.204937	0.520324	0.0905343	0.209082	0.175658	0.204686	-0.0225276	0.00474829	0.408493	0.310023	-0.00351026
Klra6	0.784647	1.17823	2.62394	1.39822	1.92804	1.82081	2.99149	1.47551	1.2537	2.73739	3.05992	1.20602
Clec5a	-0.196008	-0.290557	-0.168638	0.0144594	-0.158199	-0.113072	0.120166	-0.216483	-0.0696136	-0.0714583	-0.272409	-0.104257
Klra19	0.828273	1.1165	3.00236	1.38504	2.25007	2.07547	2.14533	1.42838	1.294	2.65794	3.18431	1.0808
Reg3b	-0.222758	-0.230022	-0.142635	-0.00913812	-0.208576	-0.1042	0.123069	-0.210735	-0.094927	-0.0843736	-0.249681	-0.103891
Pla2r1_7	-0.207089	-0.294345	-0.0706421	-0.0140647	-0.121154	-0.117282	0.0840832	-0.184115	-0.0213633	0.0900359	-0.175755	-0.142571
Mgl2	2.0019	3.68447	2.3794	2.32202	0.755177	1.38864	2.05729	1.03746	4.28213	1.15027	1.12812	1.84352
Cd209c	2.64349	1.14687	1.89627	0.953191	0.863866	1.3184	0.609014	0.405949	0.958543	0.777475	0.600386	1.48028
Mrc2_3	-0.15626	-0.154	0.129899	0.0262879	-0.103865	-0.0212963	0.130233	-0.0710795	-0.0799914	0.0614664	-0.16541	0.334731
Fcer2a	-0.215687	-0.252949	0.026094	0.0234176	-0.179126	-0.0850946	0.14457	-0.130226	-0.0515048	-0.0145189	-0.306686	-0.0955433
Cd209b	0.0133589	-0.0460244	0.845595	0.234929	0.229515	0.389283	0.375993	0.116816	0.134165	0.656342	0.452019	0.135398
Clec4f	0.422266	0.25035	1.75738	0.650236	0.929499	0.95187	1.37311	0.4518	0.295508	1.56418	1.56931	0.44806
Reg3g	-0.226207	-0.163606	0.00655482	-0.0146955	-0.223747	-0.107533	-0.011919	-0.194648	-0.120711	-0.0663684	-0.344896	-0.142711
Klra1	0.52207	1.30507	3.37418	1.06847	2.51575	2.4883	2.23226	1.54264	0.643409	3.00856	4.18238	1.3707
Klrb1f	0.120153	1.03219	2.69249	0.484286	1.55091	1.84009	0.898669	0.720926	0.381887	1.91478	2.62092	1.24389
Clec2g	0.517974	0.138267	0.735017	0.440589	0.621808	0.821904	0.753878	0.381051	0.170868	0.971163	0.653463	0.242157
Cd209e	0.220013	0.101663	0.742462	0.367624	0.384175	0.404475	0.570215	0.67175	0.178023	1.06666	0.974129	0.443814
Klre1	0.898917	-0.01977	0.912617	0.334857	0.543343	0.444424	0.67903	0.148953	-0.0248475	0.573806	0.729116	0.0772216
Klrb1b_1	-0.178021	-0.384964	-0.0498165	0.0022952	-0.172267	-0.0687314	0.0723101	-0.105407	-0.178153	0.118447	-0.0662355	-0.106214
Clec7a	-0.165412	-0.261001	-0.200653	-0.0263406	-0.192019	-0.133961	0.0603253	-0.194866	-0.189133	-0.107196	-0.2032	-0.143479
Clec2f	-0.00233756	-0.0458476	0.468006	0.371548	0.541774	0.597997	0.0434617	0.204312	0.207345	0.354092	1.0546	-0.0491555
Mrc1_2	-0.181593	-0.326443	-0.0361076	-0.0210165	-0.192869	-0.0830036	0.0461153	-0.202033	-0.176202	-0.0690413	-0.21236	-0.147419
Klra15	0.73897	0.440806	1.9228	0.858331	1.38505	1.22648	1.323	0.784711	0.573817	1.52927	2.12661	0.636888
Klra23	1.95337	-0.24485	0.844375	0.150021	0.133754	0.205971	0.17983	-0.0817564	-0.0141607	0.293752	0.354853	0.12541

### Sheet: Table legend
								Table 1. Cytometry screen of 150 murine lectin domain-Fc chimeric proteins against 11 murine mammary cancer cell lines and healthy mammary gland epithelial cells. Each lectin domain was assessed in two to four technical replicates and compared to negative control IgG binding. Data is displayed as log2 fold change over negative control.
